# Directed disruption of IL2 aggregation sites produces designer biologics with enhanced specificity coupled to improved production capacity

**DOI:** 10.1101/2024.09.02.610760

**Authors:** Amy Dashwood, Ntombizodwa Makuyana, Rob van der Kant, Arman Ghodsinia, Alvaro R. Hernandez, Stephanie Lienart, Oliver Burton, James Dooley, Magda Ali, Lubna Kouser, Francisco Naranjo, Matthew G. Holt, Frederic Rousseau, Joost Schymkowitz, Adrian Liston

## Abstract

The pleotropic nature of interleukin-2 (IL2) has allowed it to be used as both a pro-inflammatory and anti-inflammatory therapeutic agent, through promotion of regulatory T cell (Treg) responses via the IL2RA receptor or promotion of CD8 T cell responses via the IL2RB receptor, respectively. However, the utility of IL2 as a treatment is limited by this same pleiotropy, and protein engineering to bias specificity towards either the regulatory T cell (Treg) or CD8 T cell lineage often requires a trade-off in protein production or total bioactivity. Here we use SolubiS, a computational algorithm-based method, to predict mutations within the IL2 structure to improve protein production yield while altering cellular selectivity, to generate a mutein with elevated therapeutic potential. The design and testing process identified the V126R (murine) / V111R (human) mutation as a Treg-enhancing mutein, creating a cation repulsion to inhibit primary binding to IL2RB, with a post-IL2RA confirmational shift enabling secondary IL2RB binding, and hence allowing the trimeric receptor complex to form. In human IL2, additional N110R T151R aggregation-protecting mutations could improve protein yield of the V111R mutation. The approach also generated novel CD8 T cell-promoting mutations. Y79K created a cation-cation repulsion with IL2RA, while Q50W enhanced CD8 T cell activity through potential π-stacking enhancing binding to IL2RB, with the combination highly stimulatory for CD8 T cells. For human IL2, Y65K (homolog to murine Y79K) coupled with E82K prevented IL2RA binding, however it required the aggregation-protecting mutations of N110R T151R to rescue production. These muteins, designed with both cellular specificity and protein production features, have potential as both biological tools and therapeutics.
