## Supplementary spreadsheet 1. Predicted properties of designed mutations. for "Directed disruption of IL2 aggregation sites produces designer biologics with enhanced specificity coupled to improved production capacity"

### Sheet: Summary
Human mutation	Strategy	dTANGO	1m47 ddG	1z92 ddG	1z92 ddGcomplex IL2RA	1z92 ddG-ddGcomplex	2b5i ddG	2b5i ddGcomplex Sum	2b5i ddGcomplex IL2RB	2b5i ddGcomplex IL2RA	2b5i ddG-ddGcomplex	2erj ddG	2erj ddGcomplexSum	2erj ddGcomplex IL2RB	2erj ddGcomplex IL2RA	2erj ddG-ddGcomplex	Sequence
N110R	SolubiS monomer	-389.051	-1.24517	-1.47094	-0.0294667	-1.44147	-1.50991	0.184067	0.1698	0.0142667	-1.69398	-0.541968	0.0703567	0.146667	-0.0581667	-0.612325	MYRMQLLSCIALSLALVTNSAPTSSSTKKTQLQLEHLLLDLQMILNGINNYKNPKLTRMLTFKFYMPKKATELKHLQCLEEELKPLEEVLNLAQSKNFHLRPRDLISNIRVIVLELKGSETTFMCEYADETATIVEFLNRWITFCQSIISTLT
N110E	SolubiS monomer	-548.201	-0.461614	-0.695082	0.00646667	-0.701549	-1.25343	-0.2831	-0.3477	0.0646	-0.97033	0.135194	-0.261467	-0.2788	0.0173333	0.396661	MYRMQLLSCIALSLALVTNSAPTSSSTKKTQLQLEHLLLDLQMILNGINNYKNPKLTRMLTFKFYMPKKATELKHLQCLEEELKPLEEVLNLAQSKNFHLRPRDLISNIEVIVLELKGSETTFMCEYADETATIVEFLNRWITFCQSIISTLT
T143N	SolubiS monomer	-433.202	-0.501359	-0.421815	0	-0.421815	-0.144642	0.0467733	0	-0.0002	-0.191415	1.29596	1.77768	0	-0.0001	-0.481725	MYRMQLLSCIALSLALVTNSAPTSSSTKKTQLQLEHLLLDLQMILNGINNYKNPKLTRMLTFKFYMPKKATELKHLQCLEEELKPLEEVLNLAQSKNFHLRPRDLISNINVIVLELKGSETTFMCEYADETATIVEFLNRWINFCQSIISTLT
T151R	SolubiS monomer	-243.517	-0.544961	-1.68405	0	-1.68405	-0.507022	-0.11105	0	0	-0.395972	0.159702	-0.01883	0.0044	0	0.178532	MYRMQLLSCIALSLALVTNSAPTSSSTKKTQLQLEHLLLDLQMILNGINNYKNPKLTRMLTFKFYMPKKATELKHLQCLEEELKPLEEVLNLAQSKNFHLRPRDLISNINVIVLELKGSETTFMCEYADETATIVEFLNRWITFCQSIISRLT
H36W	Kill IL2RB binding	-0.24	-0.75839	-0.636277	0	-0.636277	4.13102	3.66862	3.4985	0	0.462403	1.2517	1.05452	0.8625	0	0.197177	MYRMQLLSCIALSLALVTNSAPTSSSTKKTQLQLEWLLLDLQMILNGINNYKNPKLTRMLTFKFYMPKKATELKHLQCLEEELKPLEEVLNLAQSKNFHLRPRDLISNINVIVLELKGSETTFMCEYADETATIVEFLNRWITFCQSIISTLT
D40R	Kill IL2RB binding	-3.42	-0.445951	-2.32721	-0.0177667	-2.30944	9.70959	5.35664	5.39955	0	4.35295	6.33958	6.67978	6.74554	-0.0069	-0.340197	MYRMQLLSCIALSLALVTNSAPTSSSTKKTQLQLEHLLLRLQMILNGINNYKNPKLTRMLTFKFYMPKKATELKHLQCLEEELKPLEEVLNLAQSKNFHLRPRDLISNINVIVLELKGSETTFMCEYADETATIVEFLNRWITFCQSIISTLT
N108H	Kill IL2RB binding	-108.611	-0.22081	-0.362761	-0.0001	-0.362661	7.97988	7.66096	7.66096	0	0.318923	6.36703	5.2567	5.2567	0	1.11033	MYRMQLLSCIALSLALVTNSAPTSSSTKKTQLQLEHLLLDLQMILNGINNYKNPKLTRMLTFKFYMPKKATELKHLQCLEEELKPLEEVLNLAQSKNFHLRPRDLISHINVIVLELKGSETTFMCEYADETATIVEFLNRWITFCQSIISTLT
V111R	Kill IL2RB binding	-561.605	-0.815667	-0.54617	0	-0.54617	1.98978	1.9743	1.97657	-0.00226667	0.01548	0.598353	0.789817	0.822533	-0.0201	-0.191464	MYRMQLLSCIALSLALVTNSAPTSSSTKKTQLQLEHLLLDLQMILNGINNYKNPKLTRMLTFKFYMPKKATELKHLQCLEEELKPLEEVLNLAQSKNFHLRPRDLISNINRIVLELKGSETTFMCEYADETATIVEFLNRWITFCQSIISTLT
N110R,T143N	Solubis combo	-822.363	-1.71918	-1.89346	-0.0294667		-1.59599	0.209217	0.1627		-1.80521	0.665984	1.89887	0.146433		-1.23289	MYRMQLLSCIALSLALVTNSAPTSSSTKKTQLQLEHLLLDLQMILNGINNYKNPKLTRMLTFKFYMPKKATELKHLQCLEEELKPLEEVLNLAQSKNFHLRPRDLISNIRVIVLELKGSETTFMCEYADETATIVEFLNRWINFCQSIISTLT
N110R,T151R	Solubis combo	-632.582	-1.71251	-2.82655	-0.0304333		-1.91877	0.11101	0.1859		-2.02978	-0.766624	-0.02392	0.142833		-0.742704	MYRMQLLSCIALSLALVTNSAPTSSSTKKTQLQLEHLLLDLQMILNGINNYKNPKLTRMLTFKFYMPKKATELKHLQCLEEELKPLEEVLNLAQSKNFHLRPRDLISNIRVIVLELKGSETTFMCEYADETATIVEFLNRWITFCQSIISRLT
V111R,T143N	Solubis with kill IL2RB binding	-994.917	-1.32816	-0.960117	0		1.62743	1.81636	1.76517		-0.188933	1.92562	2.57931	0.833467		-0.653695	MYRMQLLSCIALSLALVTNSAPTSSSTKKTQLQLEHLLLDLQMILNGINNYKNPKLTRMLTFKFYMPKKATELKHLQCLEEELKPLEEVLNLAQSKNFHLRPRDLISNINRIVLELKGSETTFMCEYADETATIVEFLNRWINFCQSIISTLT
N108H,T151R	Solubis with kill IL2RB binding	-352.156	-0.753858	-1.71848	0		7.65608	7.55092	7.66167		0.105157	6.06072	4.79107	4.81423		1.26965	MYRMQLLSCIALSLALVTNSAPTSSSTKKTQLQLEHLLLDLQMILNGINNYKNPKLTRMLTFKFYMPKKATELKHLQCLEEELKPLEEVLNLAQSKNFHLRPRDLISHINVIVLELKGSETTFMCEYADETATIVEFLNRWITFCQSIISRLT
E82K	Kill IL2RA binding	-2.48	0.398025	6.38991	6.35417	0.0357433	3.82338	4.82352	0.00593333	4.7996	-1.00014	7.87183	7.56383	0.0111333	7.55047	0.307997	MYRMQLLSCIALSLALVTNSAPTSSSTKKTQLQLEHLLLDLQMILNGINNYKNPKLTRMLTFKFYMPKKATELKHLQCLEEKLKPLEEVLNLAQSKNFHLRPRDLISNINVIVLELKGSETTFMCEYADETATIVEFLNRWITFCQSIISTLT
Y65K	Kill IL2RA binding	0.12	-0.397092	2.02079	2.65147	-0.630677	2.44171	3.04908	0	3.03993	-0.607373	3.02534	2.6083	0	2.645	0.417043	MYRMQLLSCIALSLALVTNSAPTSSSTKKTQLQLEHLLLDLQMILNGINNYKNPKLTRMLTFKFKMPKKATELKHLQCLEEELKPLEEVLNLAQSKNFHLRPRDLISNINVIVLELKGSETTFMCEYADETATIVEFLNRWITFCQSIISTLT
Y65K,E82K	Kill IL2RA binding	-2.51	0.260499	8.15101	9.73433	-1.58332	5.463	7.9471	0.0114667	7.90043	-2.4841	8.09308	7.93017	0.0113667	7.9538	0.16291	MYRMQLLSCIALSLALVTNSAPTSSSTKKTQLQLEHLLLDLQMILNGINNYKNPKLTRMLTFKFKMPKKATELKHLQCLEEKLKPLEEVLNLAQSKNFHLRPRDLISNINVIVLELKGSETTFMCEYADETATIVEFLNRWITFCQSIISTLT
Y65K,E82K,N110E	Solubis with kill IL2RA binding	-548.31	-0.394803	7.5928	8.88267	-1.28987	4.13995	6.90389	-0.417367	7.2881	-2.76394	8.22034	7.88587	-0.273233	8.18887	0.33447	MYRMQLLSCIALSLALVTNSAPTSSSTKKTQLQLEHLLLDLQMILNGINNYKNPKLTRMLTFKFKMPKKATELKHLQCLEEKLKPLEEVLNLAQSKNFHLRPRDLISNIEVIVLELKGSETTFMCEYADETATIVEFLNRWITFCQSIISTLT
Y65K,E82K,N110R,T151R	Solubis with kill IL2RA binding	-634.83	-1.39723	5.73964	10.1091	-4.36943	3.88938	8.03995	0.181667	7.90207	-4.15057	7.90455	8.07735	0.160967	7.9713	-0.172797	MYRMQLLSCIALSLALVTNSAPTSSSTKKTQLQLEHLLLDLQMILNGINNYKNPKLTRMLTFKFKMPKKATELKHLQCLEEKLKPLEEVLNLAQSKNFHLRPRDLISNIRVIVLELKGSETTFMCEYADETATIVEFLNRWITFCQSIISRLT

### Sheet: Mammal equivalent
Human mutation	Strategy	Mouse Equivalent	Dog equivalent	Cat equivalent	Horse equivalent
N110R	SolubiS monomer	-	N112R	N111R	N106R
N110E	SolubiS monomer	R125E	N112E	N111E	N106E
T143N	SolubiS monomer	A158N	T145N	T144N	T139N
T151R	SolubiS monomer	T166R	T153R	T152R	T147R
H36W	Kill IL2RB binding	Q50W	Q37W	Q36W	Q36W
D40R	Kill IL2RB binding	D54R	D41R	D40R	D40R
N108H	Kill IL2RB binding	N123H	N110H	N109H	N104H
V111R	Kill IL2RB binding	V126R	V113R	V112R	V107R
N110R,T143N	Solubis combo	A158N	N112R,T145N	N111R,T144N	N106R,T139N
N110R,T151R	Solubis combo	T166R	N112R,T153R	N111R,T152R	N106R,T147R
V111R,T143N	Solubis with kill IL2RB binding	V126R,A158N	V113R,T145N	V112R,T144N	V107R,T139N
N108H,T151R	Solubis with kill IL2RB binding	N123H,T166R	N110H,T153R	N109H,T152R	N104H,T147R
E82K	Kill IL2RA binding	E96K	E83K	E82K	E82K
Y65K	Kill IL2RA binding	Y79K	Y66K	Y65K	N65K
Y65K,E82K	Kill IL2RA binding	Y79K,E96K	Y66K,E83K	Y65K,E82K	N65K,E82K
Y65K,E82K,N110E	Solubis with kill IL2RA binding	YA79K,EA96K,AA158N	Y66K,E83K,N112E	Y65K,E82K,N111E	N65K,E82K,N106E
Y65K,E82K,N110R,T151R	Solubis with kill IL2RA binding	YA79K,EA96K,TA166R	Y66K,E83K,N112R,T153R	Y65K,E82K,N111R,T152R	N65K,E82K,N106R,T147R
